# The molecular impact of cigarette smoking resembles aging across tissues

**DOI:** 10.1101/2024.03.14.585016

**Authors:** Jose Miguel Ramirez, Rogério Ribeiro, Oleksandra Soldatkina, Athos Moraes, Raquel García-Pérez, Pedro G. Ferreira, Marta Melé

## Abstract

Tobacco smoke is the main cause of preventable mortality worldwide. Smoking increases the risk of developing many diseases and has been proposed as an aging accelerator. Yet, the molecular mechanisms driving smoking-related health decline and aging acceleration in most tissues remain unexplored. Here, we characterize gene expression, alternative splicing, DNA methylation and histological alterations induced by cigarette smoking across human tissues. We show that smoking impacts tissue architecture and triggers systemic inflammation. We find that in many tissues, the effects of smoking significantly overlap those of aging in the same direction. Specifically, both age and smoking upregulate inflammatory genes and drive hypomethylation at enhancers. In addition, we observe widespread smoking-driven hypermethylation at target regions of the Polycomb repressive complex, which is a well-known aging effect. Smoking-induced epigenetic changes overlap causal aging CpGs, suggesting that these methylation changes may directly mediate aging acceleration observed in smokers. Finally, we find that smoking effects that are shared with aging are more persistent over time. Overall, our multi-tissue and multi-omic analysis of the effects of cigarette smoking provides an extensive characterization of the impact of tobacco smoke across tissues and unravels the molecular mechanisms driving smoking-induced tissue homeostasis decline and aging acceleration.
