## Supplementary Tables for "The molecular impact of cigarette smoking resembles aging across tissues": Supplementary_table_1.xlsx

### Sheet: Sheet1
Tissue	Diseases
Adipose subcutaneous
Adipose visceral
Adrenal gland
Artery aorta
Artery coronary
Artery tibial	atherosis, calcification, fibrosis, sclerotic
Brain amygdala
Brain cingulate cortex
Brain caudate
Brain cerebellar hemisphere
Brain cerebellum
Brain cortex
Brain frontal cortex
Brain hippocampus
Brain hypothalamus
Brain nucleus accumbens
Brain putamen
Brain spinal cord
Brain substantia nigra
Breast	gynecomastoid
Colon sigmoid
Colon transverse
Esophagus junction
Esophagus mucosa
Esophagus muscularis
Heart atrial appendage
Heart ventricle
Liver	fibrosis, steatosis
Lung	atelectasis, emphysema, fibrosis, pneumonia
Salivary gland
Muscle	atrophy
Nerve tibial
Ovary
Pancreas
Pituitary
Prostate
Skin suprapubic
Skin lower leg
Small intestine
Spleen
Stomach
Testis
Thyroid	hashimoto
Uterus
Vagina
Whole blood
