## Supplementary Tables for "The molecular impact of cigarette smoking resembles aging across tissues": Supplementary_table_4.xlsx

### Sheet: Supplementary_table_3.1_new
tissue	Representing term id	Representing term name	Representing term size	Representing term rank	Represented term number	direction
AdiposeSubcutaneous	GO:0002181	cytoplasmic translation	157	1	1	Upregulated
AdiposeSubcutaneous	GO:0022613	ribonucleoprotein complex biogenesis	1812	1	5	Upregulated
AdiposeSubcutaneous	GO:0034470	ncRNA processing	428	5	1	Upregulated
AdiposeSubcutaneous	GO:0016072	rRNA metabolic process	263	3	1	Upregulated
ArteryTibial	GO:0010975	regulation of neuron projection development	431	6	1	Downregulated
ArteryTibial	GO:0051960	regulation of nervous system development	437	2	2	Downregulated
ArteryTibial	GO:0051962	positive regulation of nervous system development	270	1	3	Downregulated
ArteryTibial	GO:0048667	cell morphogenesis involved in neuron differentiation	564	3	5	Downregulated
EsophagusMucosa	GO:0043588	skin development	290	2	1	Upregulated
EsophagusMucosa	GO:0030216	keratinocyte differentiation	151	1	2	Upregulated
EsophagusMucosa	GO:0008544	epidermis development	351	3	2	Upregulated
Lung	GO:0051960	regulation of nervous system development	437	2	2	Downregulated
Lung	GO:1903131	mononuclear cell differentiation	440	5	1	Upregulated
Lung	GO:0002697	regulation of immune effector process	349	2	24	Upregulated
Lung	GO:0048667	cell morphogenesis involved in neuron differentiation	564	3	5	Downregulated
Lung	GO:0051249	regulation of lymphocyte activation	529	6	9	Upregulated
Lung	GO:0002250	adaptive immune response	718	1	23	Upregulated
Lung	GO:0002228	natural killer cell mediated immunity	74	3	2	Upregulated
Lung	GO:0007600	sensory perception	966	1	4	Upregulated
Lung	GO:0051962	positive regulation of nervous system development	270	1	3	Downregulated
Lung	GO:0030098	lymphocyte differentiation	391	3	8	Upregulated
Lung	GO:0002443	leukocyte mediated immunity	438	4	7	Upregulated
Lung	GO:0007018	microtubule-based movement	398	5	3	Downregulated
Lung	GO:0042110	T cell activation	504	1	42	Upregulated
Lung	GO:0050778	positive regulation of immune response	600	3	18	Upregulated
Lung	GO:0002764	immune response-regulating signaling pathway	497	5	8	Upregulated
Lung	GO:0007156	homophilic cell adhesion via plasma membrane adhesion molecules	168	6	1	Downregulated
Lung	GO:0031341	regulation of cell killing	96	5	3	Upregulated
Lung	GO:0050852	T cell receptor signaling pathway	149	1	2	Upregulated
Lung	GO:0050808	synapse organization	424	3	7	Downregulated
Lung	GO:0044782	cilium organization	386	1	4	Downregulated
Pancreas	GO:1903131	mononuclear cell differentiation	440	5	1	Upregulated
Pancreas	GO:0002250	adaptive immune response	718	1	23	Upregulated
Pancreas	GO:0035637	multicellular organismal signaling	162	2	1	Downregulated
Pancreas	GO:0006936	muscle contraction	340	4	7	Downregulated
Pancreas	GO:0002697	regulation of immune effector process	349	2	24	Upregulated
Pancreas	GO:0050778	positive regulation of immune response	600	3	18	Upregulated
Pancreas	GO:0030098	lymphocyte differentiation	391	3	8	Upregulated
Pancreas	GO:0002228	natural killer cell mediated immunity	74	3	2	Upregulated
Pancreas	GO:0002443	leukocyte mediated immunity	438	4	7	Upregulated
Pancreas	GO:0061564	axon development	484	2	2	Upregulated
Pancreas	GO:0002764	immune response-regulating signaling pathway	497	5	8	Upregulated
Pancreas	GO:0051249	regulation of lymphocyte activation	529	6	9	Upregulated
Pancreas	GO:0042110	T cell activation	504	1	42	Upregulated
Pancreas	GO:0001818	negative regulation of cytokine production	278	6	1	Downregulated
Pancreas	GO:0001525	angiogenesis	521	3	5	Downregulated
Pancreas	GO:0031341	regulation of cell killing	96	5	3	Upregulated
Pancreas	GO:0008015	blood circulation	502	1	26	Downregulated
SkinSunExposedLowerleg	GO:0002250	adaptive immune response	718	1	23	Upregulated
SkinSunExposedLowerleg	GO:0042110	T cell activation	504	1	42	Upregulated
SkinSunExposedLowerleg	GO:0050778	positive regulation of immune response	600	3	18	Upregulated
SkinSunExposedLowerleg	GO:0002764	immune response-regulating signaling pathway	497	5	8	Upregulated
SkinSunExposedLowerleg	GO:0050852	T cell receptor signaling pathway	149	1	2	Upregulated
SkinSunExposedLowerleg	GO:0030098	lymphocyte differentiation	391	3	8	Upregulated
SkinSunExposedLowerleg	GO:1903131	mononuclear cell differentiation	440	5	1	Upregulated
Stomach	GO:0002250	adaptive immune response	718	1	2	Downregulated
Stomach	GO:0061564	axon development	484	2	2	Upregulated
Stomach	GO:0007600	sensory perception	966	1	4	Upregulated
Stomach	GO:0046651	lymphocyte proliferation	298	6	1	Downregulated
Stomach	GO:0042113	B cell activation	337	2	4	Downregulated
Thyroid	GO:0031341	regulation of cell killing	96	5	3	Upregulated
Thyroid	GO:0001525	angiogenesis	521	3	5	Downregulated
Thyroid	GO:0022613	ribonucleoprotein complex biogenesis	1812	1	5	Upregulated
Thyroid	GO:1903131	mononuclear cell differentiation	440	5	1	Upregulated
Thyroid	GO:0003012	muscle system process	421	5	4	Downregulated
Thyroid	GO:0033002	muscle cell proliferation	193	6	9	Downregulated
Thyroid	GO:0002697	regulation of immune effector process	349	2	24	Upregulated
Thyroid	GO:0001667	ameboidal-type cell migration	418	2	16	Downregulated
Thyroid	GO:0051962	positive regulation of nervous system development	270	1	3	Downregulated
Thyroid	GO:0006936	muscle contraction	340	4	7	Downregulated
Thyroid	GO:0002181	cytoplasmic translation	157	1	1	Upregulated
Thyroid	GO:0050808	synapse organization	424	3	7	Downregulated
Thyroid	GO:0008015	blood circulation	502	1	26	Downregulated
Thyroid	GO:0042110	T cell activation	504	1	42	Upregulated
Thyroid	GO:0030098	lymphocyte differentiation	391	3	8	Upregulated
Thyroid	GO:0051960	regulation of nervous system development	437	2	2	Downregulated
Thyroid	GO:0051249	regulation of lymphocyte activation	529	6	9	Upregulated
Thyroid	GO:0035637	multicellular organismal signaling	162	2	1	Downregulated
Thyroid	GO:0002443	leukocyte mediated immunity	438	4	7	Upregulated
