## Supplementary Tables for "The molecular impact of cigarette smoking resembles aging across tissues": Supplementary_table_6.xlsx

### Sheet: Sheet1
sample	Macrophage
GTEX-111CU-0326	0.0718158
GTEX-111FC-1126	0.000196781
GTEX-111VG-0726	4.45717e-07
GTEX-111YS-0626	0.0230536
GTEX-1122O-0126	0.0530255
GTEX-1128S-0726	0.00544942
GTEX-117YW-0526	0.0389328
GTEX-11DXX-0626	0.0457003
GTEX-11DXZ-0726	0.0267273
GTEX-11DZ1-0426	0.0331376
GTEX-11EI6-0826	0.0212233
GTEX-11EMC-0126	0.0580807
GTEX-11EQ9-0226	0.0482317
GTEX-11GSP-0726	0.0291234
GTEX-11I78-0126	0.197614
GTEX-11LCK-0426	0.0941326
GTEX-11NUK-0826	0.135372
GTEX-11NV4-1126	0.0492199
GTEX-11O72-1326	0.00609696
GTEX-11OF3-1126	0.0364813
GTEX-11P7K-0326	0.114258
GTEX-11P81-0226	0.0363583
GTEX-11PRG-0926	0.0556849
GTEX-11TT1-1626	0.0985534
GTEX-11TUW-0526	0.0251199
GTEX-11UD2-0726	0.00722761
GTEX-11WQK-1226	7.38921e-07
GTEX-11ZTS-1226	0.119294
GTEX-11ZTT-0626	0.0344409
GTEX-11ZUS-0126	0.0140613
GTEX-11ZVC-0226	0.0703884
GTEX-1211K-0826	0.0281167
GTEX-1212Z-1026	0.0429748
GTEX-12584-1426	0.00011178
GTEX-12696-1026	0.090914
GTEX-1269C-0926	0.00894912
GTEX-12KS4-0726	0.0479054
GTEX-12WSA-1026	0.0316839
GTEX-12WSD-0826	0.0152209
GTEX-12WSE-0826	0.00534618
GTEX-12WSG-5004	0.0986935
GTEX-12WSH-0126	0.0162736
GTEX-12WSI-0826	0.11932
GTEX-12WSJ-0226	0.106634
GTEX-12WSK-0826	0.0906925
GTEX-12WSL-1026	0.0924051
GTEX-12ZZW-0926	0.0640571
GTEX-13111-0426	0.135403
GTEX-13113-5004	0.0768558
GTEX-1313W-0926	0.261268
GTEX-131XE-0726	0.0666716
GTEX-131XF-1026	0.0508916
GTEX-131XH-0426	0.0316845
GTEX-131XW-1126	0.000472831
GTEX-131YS-0926	0.0092825
GTEX-132NY-1226	0.0669931
GTEX-132QS-0726	0.153485
GTEX-1339X-0626	0.0448271
GTEX-133LE-0526	0.0720151
GTEX-1399S-1726	0.0528504
GTEX-1399U-0826	0.117912
GTEX-139T6-0426	0.135915
GTEX-139TT-0726	0.00753709
GTEX-139UW-0226	0.0622476
GTEX-139YR-0926	0.11821
GTEX-13CF3-0426	0.0256919
GTEX-13FH7-1726	0.0405499
GTEX-13FHO-1026	1.65735e-05
GTEX-13FHP-0726	0.0036637
GTEX-13FLV-0426	0.114689
GTEX-13FTY-0126	0.0240743
GTEX-13FTZ-0526	3.22164e-07
GTEX-13G51-0426	0.00809804
GTEX-13JUV-0526	0.059388
GTEX-13JVG-1426	0.00835741
GTEX-13N11-0326	0.0677902
GTEX-13N1W-0726	0.0515715
GTEX-13N2G-0826	0.100598
GTEX-13NYB-0626	0.0291868
GTEX-13NZ8-0326	6.34454e-07
GTEX-13NZA-1426	0.056545
GTEX-13O21-3026	0.084804
GTEX-13O3O-0726	0.00277839
GTEX-13O3P-1026	1.01721e-06
GTEX-13O3Q-0526	9.19703e-05
GTEX-13OVG-0326	0.0529308
GTEX-13OVH-1026	0.0670989
GTEX-13OVJ-0726	1.55658e-06
GTEX-13OVL-0626	6.30757e-07
GTEX-13OW5-0726	0.0653357
GTEX-13OW6-0826	0.0802926
GTEX-13OW7-0926	1.53002e-06
GTEX-13OW8-1726	0.179785
GTEX-13PL7-1726	0.0816328
GTEX-13PVQ-0926	0.0642754
GTEX-13QBU-0726	0.0585209
GTEX-13QJ3-1026	0.00771508
GTEX-13QJC-0526	0.101532
GTEX-13RTJ-1126	0.151326
GTEX-13S7M-2126	0.0281174
GTEX-13S86-0626	0.0226261
GTEX-13SLW-1226	7.07928e-07
GTEX-13U4I-1426	0.056288
GTEX-13VXT-1426	0.0392481
GTEX-13VXU-2726	1.04926e-06
GTEX-13W3W-0326	0.0447439
GTEX-13X6K-1626	0.0806198
GTEX-13YAN-1026	0.0658028
GTEX-144GM-0126	0.018093
GTEX-145LU-0526	8.61162e-07
GTEX-145MF-0726	0.0973976
GTEX-145MH-0626	4.236e-07
GTEX-145MN-0926	0.0622005
GTEX-145MO-1326	0.0691188
GTEX-146FH-1226	0.0416367
GTEX-146FQ-0926	8.95941e-07
GTEX-1477Z-0626	0.0159185
GTEX-147F3-0726	0.117662
GTEX-147F4-0926	1.50396e-06
GTEX-147GR-1226	0.166681
GTEX-147JS-1226	0.132005
GTEX-148VI-0226	0.0655637
GTEX-148VJ-0826	0.0333675
GTEX-1497J-0326	0.053903
GTEX-14AS3-0926	0.0401037
GTEX-14BIL-1226	2.18357e-06
GTEX-14BMU-0526	0.0776545
GTEX-14BMV-0826	0.0293406
GTEX-14C39-0326	0.0263757
GTEX-14DAQ-0926	0.0231418
GTEX-14DAR-0226	0.149987
GTEX-14E1K-0226	0.168582
GTEX-14E6D-1026	2.30547e-06
GTEX-14E6E-0426	0.166539
GTEX-14E7W-1326	0.0419138
GTEX-14JG1-0926	0.0825486
GTEX-14JG6-0326	0.145314
GTEX-14JIY-1326	9.37085e-07
GTEX-14LZ3-0726	0.0342332
GTEX-14PHY-0526	0.0886392
GTEX-14PJ5-0226	0.054348
GTEX-14PJM-0926	0.0328889
GTEX-14PJO-0926	1.46916e-06
GTEX-14PK6-0326	0.0533303
GTEX-14PQA-1126	8.1599e-06
GTEX-14XAO-0526	1.67194e-06
GTEX-15CHC-0226	0.0485689
GTEX-15CHR-0726	0.0344394
GTEX-15EOM-5010	0.0689418
GTEX-15ER7-0926	0.0128704
GTEX-15EU6-1226	0.0532721
GTEX-15FZZ-0326	0.0570114
GTEX-15G1A-0426	0.0620465
GTEX-15RIE-0326	0.0211789
GTEX-15RJ7-0626	0.0604751
GTEX-15RJE-1026	0.0178504
GTEX-15SB6-0426	0.0883426
GTEX-15SHV-0326	0.0987959
GTEX-15SKB-0826	0.00469402
GTEX-15UKP-1926	0.0296902
GTEX-169BO-0226	0.118239
GTEX-16AAH-0426	0.128395
GTEX-16GPK-1826	0.00268835
GTEX-16MT8-1026	0.0569458
GTEX-16MTA-1226	0.296131
GTEX-16NGA-0226	0.0279363
GTEX-16XZZ-0926	0.0740699
GTEX-178AV-0326	0.0830941
GTEX-17F96-0626	0.104636
GTEX-17F98-0226	0.0593921
GTEX-17F9Y-1026	0.024766
GTEX-17GQL-0726	0.07105
GTEX-17HGU-0926	0.00746576
GTEX-17HHE-0626	7.77986e-07
GTEX-17HII-0926	3.16566e-06
GTEX-17JCI-1526	8.17518e-07
GTEX-17KNJ-0926	0.114645
GTEX-17MF6-0826	0.00494495
GTEX-183FY-0726	4.26213e-07
GTEX-18465-0626	0.0575425
GTEX-18A66-0926	5.5989e-07
GTEX-18A6Q-0826	0.00320564
GTEX-18A7A-1026	0.0430345
GTEX-18D9A-0226	0.0966717
GTEX-18D9U-0526	0.0615277
GTEX-18QFQ-0926	0.159051
GTEX-1A32A-0726	0.0151739
GTEX-1A3MV-0526	0.0371121
GTEX-1A8FM-0826	0.0278079
GTEX-1A8G6-0726	0.0408638
GTEX-1AX8Z-5010	0.1402
GTEX-1AX9J-1626	0.0701864
GTEX-1AX9K-0826	0.119014
GTEX-1AYD5-1226	0.0249604
GTEX-1B8KZ-0526	0.00457465
GTEX-1B8L1-0626	0.00303946
GTEX-1B8SF-0826	8.20261e-07
GTEX-1B932-0726	0.000333236
GTEX-1B933-0926	0.0647136
GTEX-1B97I-0226	0.0577809
GTEX-1B996-0726	0.0137948
GTEX-1BAJH-1326	0.00514232
GTEX-1C64O-1226	0.0282847
GTEX-1C6WA-0726	4.26565e-05
GTEX-1CAMQ-1026	0.0258571
GTEX-1CB4F-0926	1.03856e-06
GTEX-1CB4I-2126	0.108514
GTEX-1CB4J-1726	0.0328831
GTEX-1E1VI-0926	0.0519162
GTEX-1EKGG-1326	1.32738e-06
GTEX-1EMGI-1426	0.00291421
GTEX-1EWIQ-0926	4.66674e-05
GTEX-1EX96-0226	0.0312921
GTEX-1F48J-0826	0.0602739
GTEX-1F5PK-0526	0.0946629
GTEX-1F6I4-1026	0.00596473
GTEX-1F6RS-0826	0.00639667
GTEX-1F75B-1026	0.00688823
GTEX-1F75W-0626	4.5782e-07
GTEX-1F7RK-0826	4.9824e-07
GTEX-1F88F-0926	5.01536e-07
GTEX-1FIGZ-0326	1.61832e-06
GTEX-1GF9V-1026	2.80844e-07
GTEX-1GF9X-0326	0.0788081
GTEX-1GL5R-0526	0.0575658
GTEX-1GMR2-0126	0.0885596
GTEX-1GMR3-0226	0.0225685
GTEX-1GMR8-1426	2.49791e-07
GTEX-1GN1U-1026	4.90098e-07
GTEX-1GN1W-1026	0.0456667
GTEX-1GN2E-1526	0.0271483
GTEX-1GN73-1026	0.000888943
GTEX-1GPI7-1526	0.0852664
GTEX-1GTWX-0626	8.11144e-07
GTEX-1GZ2Q-0726	6.0139e-05
GTEX-1GZ4H-0426	0.123247
GTEX-1GZ4I-0726	6.375e-07
GTEX-1GZHY-0826	2.24607e-06
GTEX-1I4MK-0326	0.12333
GTEX-1I6K7-1226	0.23367
GTEX-1ICLY-0926	3.6886e-07
GTEX-1ICLZ-0926	1.82039e-06
GTEX-1JKYN-2126	0.0578771
GTEX-1JMLX-0926	0.226253
GTEX-1JMOU-0526	5.56565e-07
GTEX-1JMQJ-2126	0.0280359
GTEX-1JMQL-1126	0.0621028
GTEX-1JN6P-0726	1.13885e-06
GTEX-1K2DU-0526	0.119215
GTEX-1K9T9-0926	0.0112798
GTEX-1KANB-1026	0.0189725
GTEX-1KD4Q-0926	3.17542e-07
GTEX-1KD5A-1126	0.293261
GTEX-1KWVE-0426	0.027474
GTEX-1KXAM-0426	0.108208
GTEX-1L5NE-0726	0.046963
GTEX-1LB8K-0826	5.17896e-07
GTEX-1LC47-1126	3.78752e-07
GTEX-1LG7Y-0826	0.00186361
GTEX-1LSVX-0626	0.0443054
GTEX-1LVAO-1226	0.0589463
GTEX-1M4P7-0826	0.0286682
GTEX-1MA7X-0626	0.000943787
GTEX-1MCC2-0726	0.0266401
GTEX-1MGNQ-0826	0.0195509
GTEX-1MJIX-0626	0.0684216
GTEX-1MJK2-1126	0.054241
GTEX-1N2DW-1126	0.0225637
GTEX-1NSGN-1626	0.0665605
GTEX-1NV5F-0926	0.0130826
GTEX-1OJC3-0726	0.0862813
GTEX-1OJC4-0626	0.0530412
GTEX-1PPH7-0226	7.47164e-07
GTEX-1PWST-0826	0.03716
GTEX-1QAET-0426	0.011263
GTEX-1QEPI-0826	7.49708e-07
GTEX-1QMI2-0926	0.0144163
GTEX-1QP29-1226	0.0498664
GTEX-1QP2A-1226	0.151943
GTEX-1R9PM-0426	0.0791454
GTEX-1RAZQ-1026	0.00708055
GTEX-1RAZR-0726	0.0995764
GTEX-1RNSC-1226	0.0311558
GTEX-1RQED-1026	0.0374786
GTEX-1S5VW-0926	6.26685e-06
GTEX-1S82P-0826	0.0461323
GTEX-N7MS-0926	1.52096e-06
GTEX-NFK9-1026	0.108438
GTEX-O5YV-0526	0.0861893
GTEX-OIZF-0526	0.0962045
GTEX-OIZG-0526	0.0425664
GTEX-OIZI-1026	0.0794836
GTEX-OOBJ-0526	0.016032
GTEX-OOBK-0526	0.0345591
GTEX-OXRL-0526	0.0622151
GTEX-OXRN-0526	0.00236485
GTEX-OXRP-0526	0.00102326
GTEX-P4PP-0526	0.0736457
GTEX-P4PQ-0526	0.0396417
GTEX-P4QS-0526	0.114177
GTEX-P4QT-0526	0.0718623
GTEX-PLZ5-0726	0.0495011
GTEX-POMQ-0526	0.00369965
GTEX-POYW-1226	0.0102107
GTEX-PSDG-1126	0.0437466
GTEX-PVOW-1026	1.2922e-06
GTEX-PW2O-0526	0.064875
GTEX-PX3G-0526	6.35586e-07
GTEX-Q2AG-1026	0.00657955
GTEX-Q2AH-0426	0.0562974
GTEX-Q734-0626	0.0222347
GTEX-QCQG-0326	0.0162591
GTEX-QDT8-0926	0.0116399
GTEX-QDVJ-0926	0.0266595
GTEX-QDVN-0726	0.0106145
GTEX-QEG4-0526	3.07438e-06
GTEX-QEG5-1126	0.0645978
GTEX-QEL4-0826	0.0151342
GTEX-QESD-0626	0.00527417
GTEX-QMRM-0826	0.00390259
GTEX-QXCU-0626	0.0108733
GTEX-R3RS-1026	0.0526356
GTEX-R55D-0926	0.0817164
GTEX-R55G-0826	0.0791827
GTEX-REY6-0426	0.0240908
GTEX-RM2N-0426	0.058982
GTEX-RN64-1226	0.009193
GTEX-RNOR-0726	3.48691e-05
GTEX-RTLS-0926	0.0113826
GTEX-RU1J-0126	0.0826163
GTEX-RUSQ-0626	0.0473822
GTEX-RWS6-0226	0.0884943
GTEX-RWSA-1126	0.00292463
GTEX-S32W-0326	0.0167456
GTEX-S33H-0626	1.05873e-05
GTEX-S341-0326	0.0475197
GTEX-S3LF-1126	0.0369227
GTEX-S7SE-0926	0.0329152
GTEX-SE5C-0526	0.0177711
GTEX-SIU8-0926	0.130666
GTEX-SJXC-1026	0.0346087
GTEX-SN8G-0926	0.0196618
GTEX-SNOS-0426	0.0508391
GTEX-SUCS-0626	0.190801
GTEX-T2IS-0526	0.08124
GTEX-T5JC-0826	0.0314796
GTEX-T6MN-0826	0.0402245
GTEX-T6MO-0426	0.0395123
GTEX-T8EM-0326	0.0609222
GTEX-TML8-0326	0.0851171
GTEX-TMMY-0926	0.0470599
GTEX-TSE9-0726	0.0029336
GTEX-U3ZH-0526	0.0291642
GTEX-U3ZM-0426	0.0655013
GTEX-U3ZN-0626	0.0338243
GTEX-U412-0826	0.00140573
GTEX-U8T8-2226	0.00612888
GTEX-U8XE-1426	0.0219724
GTEX-UJHI-0726	0.0388505
GTEX-UJMC-0726	0.0939382
GTEX-UPJH-0826	1.38581e-05
GTEX-UPK5-1126	5.53669e-07
GTEX-V1D1-0826	0.111024
GTEX-VJWN-1326	7.0821e-05
GTEX-VJYA-0326	0.0957798
GTEX-VUSG-0926	0.0174571
GTEX-W5X1-0526	0.0542756
GTEX-WFG7-0526	0.0483237
GTEX-WFJO-0326	0.133208
GTEX-WFON-0426	0.0210672
GTEX-WH7G-0726	0.135465
GTEX-WHPG-1426	0.0343252
GTEX-WHSB-0326	0.090365
GTEX-WOFM-0126	0.0951657
GTEX-WRHU-0226	0.0480181
GTEX-WVJS-0826	0.13027
GTEX-WWYW-0926	0.0291694
GTEX-WY7C-0426	0.0257998
GTEX-WYBS-1126	0.0194765
GTEX-WYJK-0826	0.0391084
GTEX-WYVS-0526	2.27975e-06
GTEX-WZTO-0426	0.0182796
GTEX-X15G-0626	0.0504869
GTEX-X261-1026	1.00032e-06
GTEX-X3Y1-0626	0.0342472
GTEX-X4EO-0926	0.0421581
GTEX-X4EP-0526	0.0198162
GTEX-X4LF-0526	0.0941096
GTEX-X4XX-1026	0.0461811
GTEX-X4XY-1026	0.0327297
GTEX-X585-1026	0.0281589
GTEX-X5EB-0426	0.0502476
GTEX-XBEC-1026	0.0212176
GTEX-XBED-0826	0.208058
GTEX-XBEW-0226	0.00418981
GTEX-XGQ4-0826	0.0126441
GTEX-XMD2-1026	0.000797041
GTEX-XOT4-1426	0.047814
GTEX-XPVG-1026	0.0474433
GTEX-XQ3S-0926	2.10444e-06
GTEX-XQ8I-1126	0.0652176
GTEX-XV7Q-0426	2.42602e-06
GTEX-XXEK-0626	0.0664762
GTEX-XYKS-0526	0.0567431
GTEX-Y111-1026	0.0419757
GTEX-Y3I4-0426	0.0730135
GTEX-Y3IK-0626	0.0902099
GTEX-Y5LM-0726	0.0963074
GTEX-Y5V5-0826	0.0656059
GTEX-Y5V6-0226	0.0532323
GTEX-Y8E4-0526	0.0590279
GTEX-Y8LW-0326	0.107947
GTEX-Y9LG-0526	0.0546021
GTEX-YB5E-0726	0.229456
GTEX-YEC3-0226	0.0691697
GTEX-YF7O-0626	0.170081
GTEX-YFC4-1126	2.43104e-07
GTEX-YJ8O-1826	1.33977e-06
GTEX-ZA64-0326	0.0543841
GTEX-ZAB4-0626	0.0806977
GTEX-ZAB5-0626	0.132604
GTEX-ZC5H-0926	0.0426335
GTEX-ZDTS-1026	0.0155547
GTEX-ZDTT-0926	0.0763632
GTEX-ZDXO-1326	0.0138165
GTEX-ZDYS-0426	0.122164
GTEX-ZE7O-0826	7.15144e-05
GTEX-ZEX8-0526	0.0507123
GTEX-ZF28-0726	0.0263568
GTEX-ZF29-1026	0.0690004
GTEX-ZF2S-0626	0.0684549
GTEX-ZF3C-0926	0.121981
GTEX-ZG7Y-1026	0.0373572
GTEX-ZLV1-0426	0.0339301
GTEX-ZLWG-0626	0.0773226
GTEX-ZPCL-0926	0.103959
GTEX-ZPIC-0626	0.141052
GTEX-ZPU1-0926	0.0352509
GTEX-ZQG8-0326	0.0466605
GTEX-ZT9W-0726	0.0819008
GTEX-ZT9X-0326	0.0687671
GTEX-ZTPG-0926	0.0156413
GTEX-ZTTD-1126	0.147463
GTEX-ZUA1-1026	0.000127163
GTEX-ZVT3-0926	0.0445806
GTEX-ZVZQ-1526	0.0113422
GTEX-ZXG5-0826	0.00995744
GTEX-ZY6K-0326	0.063619
GTEX-ZYFG-0226	0.108059
GTEX-ZYT6-0526	0.0603829
GTEX-ZYVF-1726	0.0178243
GTEX-ZYY3-0926	0.0595212
GTEX-ZZPT-1326	0.0240298
GTEX-ZZPU-0526	0.169172
