## Supplementary Tables for "The molecular impact of cigarette smoking resembles aging across tissues": Supplementary_table_7.xlsx

### Sheet: CellProfiler_CorrelatedFeatures
feature	correlation	p.value	p.adj
EquivalentDiameter	0.249825	3.78366e-08	2.37042e-06
Area	0.240698	1.20021e-07	2.37042e-06
CentralMoment_0_0	0.240698	1.20021e-07	2.37042e-06
SpatialMoment_0_0	0.240698	1.20021e-07	2.37042e-06
SpatialMoment_1_0	0.23161	3.6215e-07	5.72196e-06
MinorAxisLength	0.218374	1.67083e-06	1.94243e-05
MinFeretDiameter	0.218109	1.72114e-06	1.94243e-05
SpatialMoment_0_1	0.20564	6.66792e-06	5.85295e-05
MaximumRadius	0.203764	8.11795e-06	6.41318e-05
InertiaTensorEigenvalues_1	0.200195	1.17453e-05	8.43526e-05
MeanRadius	0.197831	1.49486e-05	9.82849e-05
SpatialMoment_1_1	0.197052	1.61735e-05	9.82849e-05
MedianRadius	0.195572	1.87704e-05	0.000102797
ConvexArea	0.195182	1.95184e-05	0.000102797
BoundingBoxArea	0.193266	2.36202e-05	0.000116625
InertiaTensor_1_1	0.190737	3.02955e-05	0.0001342
SpatialMoment_2_0	0.190642	3.05772e-05	0.0001342
CentralMoment_2_0	0.183346	6.15595e-05	0.000255958
MajorAxisLength	0.17386	0.000146961	0.000580496
SpatialMoment_2_1	0.170562	0.00019684	0.000726657
MaxFeretDiameter	0.170246	0.00020236	0.000726657
CentralMoment_1_2	0.159108	0.000521096	0.00175322
CentralMoment_0_3	0.158842	0.000532623	0.00175322
CentralMoment_1_1	0.155524	0.000697551	0.00220426
InertiaTensorEigenvalues_0	0.135142	0.00326349	0.00991597
SpatialMoment_0_2	0.12855	0.00515759	0.0150907
SpatialMoment_2_2	0.125833	0.00619202	0.0174703
SpatialMoment_1_2	0.123064	0.00743466	0.020253
Eccentricity	0.114294	0.0129671	0.0341466
CentralMoment_0_2	0.110789	0.0160408	0.0408782
InertiaTensor_0_1	0.106652	0.020474	0.0490134
InertiaTensor_1_0	0.106652	0.020474	0.0490134
CentralMoment_0_1	0.0914795	0.0469955	0.109195
CentralMoment_1_3	0.0906219	0.0491094	0.110847
CentralMoment_2_2	0.0898492	0.0510814	0.112095
InertiaTensor_0_0	0.0874286	0.0576915	0.123179
Group.1	0.0843457	0.0671209	0.135963
ImageNumber	0.0843457	0.0671209	0.135963
CentralMoment_1_0	0.0827011	0.0726475	0.143479
NormalizedMoment_1_1	0.0752854	0.102343	0.197197
Perimeter	0.0721531	0.117477	0.220969
HuMoment_0	0.0630153	0.171697	0.302857
NormalizedMoment_2_0	0.0625483	0.174901	0.302857
SpatialMoment_2_3	0.0623396	0.176347	0.302857
NormalizedMoment_2_1	0.0612974	0.183703	0.308777
NormalizedMoment_1_3	0.059335	0.198163	0.326144
SpatialMoment_1_3	0.0528987	0.251377	0.405282
SpatialMoment_0_3	0.0495019	0.283153	0.447382
BoundingBoxMaximum_X	0.0488259	0.289788	0.448887
NormalizedMoment_3_1	0.0443072	0.336794	0.501614
Orientation	0.0437533	0.342876	0.501614
Center_X	0.0411545	0.372333	0.521985
Location_Center_X	0.0411545	0.372333	0.521985
HuMoment_1	0.040638	0.378368	0.521985
NormalizedMoment_0_2	0.0389712	0.398253	0.533251
BoundingBoxMinimum_X	0.028176	0.54144	0.66834
NormalizedMoment_2_2	0.0269978	0.558485	0.678774
CentralMoment_2_1	0.0247808	0.591245	0.69714
NormalizedMoment_0_3	0.0193492	0.674999	0.751056
Compactness	0.00320494	0.944636	0.956746
Solidity	0.0023703	0.959039	0.959039
CentralMoment_2_3	-0.00382831	0.93389	0.956746
NormalizedMoment_3_3	-0.00401503	0.930673	0.956746
BoundingBoxMaximum_Y	-0.00828136	0.85759	0.903328
HuMoment_5	-0.0128472	0.780718	0.833469
HuMoment_3	-0.0159796	0.729141	0.789071
NormalizedMoment_1_2	-0.0181433	0.694201	0.761693
Center_Y	-0.0205674	0.655813	0.740132
Location_Center_Y	-0.0205674	0.655813	0.740132
NormalizedMoment_3_0	-0.0208983	0.650641	0.740132
NormalizedMoment_2_3	-0.0259836	0.573362	0.686297
BoundingBoxMinimum_Y	-0.0289532	0.530339	0.665029
Extent	-0.0312678	0.497977	0.634519
HuMoment_4	-0.0331079	0.473018	0.612597
FormFactor	-0.0384169	0.405001	0.533251
NormalizedMoment_3_2	-0.0402257	0.383229	0.521985
HuMoment_2	-0.0467267	0.311048	0.472554
HuMoment_6	-0.0694059	0.132144	0.242777
ObjectNumber	-0.207646	5.39177e-06	5.32437e-05
EulerNumber	NA	NA	NA
Children_IdentifyCellsHopefully_Count	NA	NA	NA
Location_Center_Z	NA	NA	NA
Number_Object_Number	NA	NA	NA
