## Supplementary Tables for "The molecular impact of cigarette smoking resembles aging across tissues": Supplementary_table_8.xlsx

### Sheet: Sheet1
Tissue	Direction	ID	Description	GeneRatio	BgRatio	pvalue	p.adjust
Pancreas	up	GO:0002228	natural killer cell mediated immunity	6/22	12/545	1.6676e-06	0.000918848
Pancreas	up	GO:0002449	lymphocyte mediated immunity	8/22	29/545	4.54394e-06	0.00125186
Pancreas	up	GO:0002715	regulation of natural killer cell mediated immunity	5/22	10/545	1.47667e-05	0.00212808
Pancreas	up	GO:0001909	leukocyte mediated cytotoxicity	6/22	17/545	1.96133e-05	0.00212808
Pancreas	up	GO:0002706	regulation of lymphocyte mediated immunity	6/22	17/545	1.96133e-05	0.00212808
Pancreas	up	GO:0042267	natural killer cell mediated cytotoxicity	5/22	11/545	2.63593e-05	0.00212808
Pancreas	up	GO:0002443	leukocyte mediated immunity	8/22	36/545	2.70355e-05	0.00212808
Pancreas	up	GO:0001906	cell killing	6/22	20/545	5.6799e-05	0.00391203
Pancreas	up	GO:0001910	regulation of leukocyte mediated cytotoxicity	5/22	14/545	0.00010542	0.00645405
Pancreas	up	GO:0042110	T cell activation	8/22	45/545	0.000154458	0.00851062
Pancreas	up	GO:0002703	regulation of leukocyte mediated immunity	6/22	24/545	0.000177612	0.00889675
Pancreas	up	GO:0031341	regulation of cell killing	5/22	16/545	0.00021801	0.0100103
Pancreas	up	GO:0051707	response to other organism	9/22	63/545	0.000311359	0.0116463
Pancreas	up	GO:0002252	immune effector process	8/22	50/545	0.000339932	0.0116463
Pancreas	up	GO:0009607	response to biotic stimulus	9/22	64/545	0.000353741	0.0116463
Pancreas	up	GO:0043207	response to external biotic stimulus	9/22	64/545	0.000353741	0.0116463
Pancreas	up	GO:0001912	positive regulation of leukocyte mediated cytotoxicity	4/22	10/545	0.000359323	0.0116463
Pancreas	up	GO:0098542	defense response to other organism	8/22	52/545	0.000453362	0.0137647
Pancreas	up	GO:0045321	leukocyte activation	9/22	67/545	0.000511041	0.0137647
Pancreas	up	GO:0050776	regulation of immune response	8/22	53/545	0.000520819	0.0137647
Pancreas	up	GO:0045088	regulation of innate immune response	5/22	19/545	0.000535467	0.0137647
Pancreas	up	GO:0031343	positive regulation of cell killing	4/22	11/545	0.000549587	0.0137647
Pancreas	up	GO:0045087	innate immune response	7/22	41/545	0.000596768	0.0142965
Pancreas	up	GO:0030217	T cell differentiation	6/22	30/545	0.000669018	0.0153595
Pancreas	up	GO:0044419	biological process involved in interspecies interaction between organisms	9/22	70/545	0.000723046	0.0159359
Pancreas	up	GO:0002708	positive regulation of lymphocyte mediated immunity	4/22	12/545	0.000802383	0.0166568
Pancreas	up	GO:0002682	regulation of immune system process	10/22	87/545	0.000817522	0.0166568
Pancreas	up	GO:0002831	regulation of response to biotic stimulus	5/22	21/545	0.00088801	0.0166568
Pancreas	up	GO:0001775	cell activation	9/22	72/545	0.00090158	0.0166568
Pancreas	up	GO:0050896	response to stimulus	21/22	356/545	0.000906903	0.0166568
Pancreas	up	GO:0002376	immune system process	12/22	126/545	0.00109894	0.0195328
Pancreas	up	GO:0002697	regulation of immune effector process	6/22	33/545	0.00115271	0.0198482
Pancreas	up	GO:0006955	immune response	10/22	91/545	0.00119614	0.019972
Pancreas	up	GO:0007166	cell surface receptor signaling pathway	13/22	148/545	0.00129981	0.0210646
Pancreas	up	GO:0046649	lymphocyte activation	8/22	61/545	0.00141596	0.0222913
Pancreas	up	GO:0002705	positive regulation of leukocyte mediated immunity	4/22	14/545	0.00153712	0.0228906
Pancreas	up	GO:0045089	positive regulation of innate immune response	4/22	14/545	0.00153712	0.0228906
Pancreas	up	GO:0001819	positive regulation of cytokine production	5/22	26/545	0.00250865	0.0338114
Pancreas	up	GO:0002696	positive regulation of leukocyte activation	5/22	26/545	0.00250865	0.0338114
Pancreas	up	GO:0002694	regulation of leukocyte activation	6/22	38/545	0.00251591	0.0338114
Pancreas	up	GO:0030098	lymphocyte differentiation	6/22	38/545	0.00251591	0.0338114
Pancreas	up	GO:0002833	positive regulation of response to biotic stimulus	4/22	16/545	0.00264744	0.0345248
Pancreas	up	GO:0002684	positive regulation of immune system process	8/22	67/545	0.00269431	0.0345248
Pancreas	up	GO:0050867	positive regulation of cell activation	5/22	27/545	0.00299676	0.0375276
Pancreas	up	GO:0050865	regulation of cell activation	6/22	40/545	0.00331651	0.0406088
Pancreas	up	GO:0002429	immune response-activating cell surface receptor signaling pathway	5/22	28/545	0.00355095	0.0425342
Pancreas	up	GO:0002757	immune response-activating signaling pathway	5/22	29/545	0.00417625	0.048318
Pancreas	up	GO:0002250	adaptive immune response	6/22	42/545	0.00429689	0.048318
Pancreas	up	GO:1903131	mononuclear cell differentiation	6/22	42/545	0.00429689	0.048318
SkinSunExposedLowerleg	up	GO:0050852	T cell receptor signaling pathway	6/12	14/926	3.079e-09	1.17002e-06
SkinSunExposedLowerleg	up	GO:0050851	antigen receptor-mediated signaling pathway	6/12	18/926	1.86084e-08	3.5356e-06
SkinSunExposedLowerleg	up	GO:0002429	immune response-activating cell surface receptor signaling pathway	6/12	23/926	9.83592e-08	9.34412e-06
SkinSunExposedLowerleg	up	GO:0002768	immune response-regulating cell surface receptor signaling pathway	6/12	23/926	9.83592e-08	9.34412e-06
SkinSunExposedLowerleg	up	GO:0042110	T cell activation	7/12	44/926	2.23999e-07	1.70239e-05
SkinSunExposedLowerleg	up	GO:0002757	immune response-activating signaling pathway	6/12	32/926	8.38766e-07	4.5533e-05
SkinSunExposedLowerleg	up	GO:0002764	immune response-regulating signaling pathway	6/12	32/926	8.38766e-07	4.5533e-05
SkinSunExposedLowerleg	up	GO:0002376	immune system process	10/12	167/926	1.3658e-06	6.48753e-05
SkinSunExposedLowerleg	up	GO:0046649	lymphocyte activation	7/12	58/926	1.63956e-06	6.92258e-05
SkinSunExposedLowerleg	up	GO:0002253	activation of immune response	6/12	42/926	4.58408e-06	0.000174195
SkinSunExposedLowerleg	up	GO:0045321	leukocyte activation	7/12	70/926	6.15438e-06	0.000210036
SkinSunExposedLowerleg	up	GO:0002250	adaptive immune response	6/12	45/926	6.9952e-06	0.000210036
SkinSunExposedLowerleg	up	GO:0002521	leukocyte differentiation	6/12	46/926	7.99801e-06	0.000210036
SkinSunExposedLowerleg	up	GO:0030217	T cell differentiation	5/12	26/926	8.11442e-06	0.000210036
SkinSunExposedLowerleg	up	GO:0002682	regulation of immune system process	8/12	107/926	8.29089e-06	0.000210036
SkinSunExposedLowerleg	up	GO:0001775	cell activation	7/12	79/926	1.42176e-05	0.000337668
SkinSunExposedLowerleg	up	GO:0006955	immune response	8/12	125/926	2.76836e-05	0.000581256
SkinSunExposedLowerleg	up	GO:0030098	lymphocyte differentiation	5/12	33/926	2.79808e-05	0.000581256
SkinSunExposedLowerleg	up	GO:0050778	positive regulation of immune response	6/12	57/926	2.90628e-05	0.000581256
SkinSunExposedLowerleg	up	GO:1903131	mononuclear cell differentiation	5/12	36/926	4.35881e-05	0.000828173
SkinSunExposedLowerleg	up	GO:0030097	hemopoiesis	6/12	66/926	6.90212e-05	0.00124895
SkinSunExposedLowerleg	up	GO:0050776	regulation of immune response	6/12	71/926	0.00010563	0.00182451
SkinSunExposedLowerleg	up	GO:0002684	positive regulation of immune system process	6/12	79/926	0.000195491	0.00322986
SkinSunExposedLowerleg	up	GO:0023052	signaling	11/12	402/926	0.000696637	0.0110301
SkinSunExposedLowerleg	up	GO:0046631	alpha-beta T cell activation	3/12	16/926	0.000848799	0.0125133
SkinSunExposedLowerleg	up	GO:0007154	cell communication	11/12	410/926	0.000856174	0.0125133
SkinSunExposedLowerleg	up	GO:0048584	positive regulation of response to stimulus	7/12	153/926	0.00112427	0.0158231
SkinSunExposedLowerleg	up	GO:0007169	transmembrane receptor protein tyrosine kinase signaling pathway	4/12	42/926	0.00139277	0.0189019
SkinSunExposedLowerleg	up	GO:0051716	cellular response to stimulus	11/12	438/926	0.00170278	0.0223122
SkinSunExposedLowerleg	up	GO:0007165	signal transduction	10/12	358/926	0.00195495	0.0247628
SkinSunExposedLowerleg	up	GO:0018108	peptidyl-tyrosine phosphorylation	3/12	26/926	0.00366025	0.0434654
SkinSunExposedLowerleg	up	GO:0018212	peptidyl-tyrosine modification	3/12	26/926	0.00366025	0.0434654
Lung	up	GO:0006915	apoptotic process	12/25	295/2360	1.34419e-05	0.00890956
Lung	up	GO:0012501	programmed cell death	12/25	307/2360	2.04348e-05	0.00890956
Lung	up	GO:0008219	cell death	12/25	341/2360	6.05535e-05	0.0176009
Lung	down	GO:0006281	DNA repair	4/9	68/2360	7.13204e-05	0.0282429
EsophagusMucosa	up	GO:0003002	regionalization	9/48	45/1216	3.2764e-05	0.0196061
EsophagusMucosa	up	GO:0009952	anterior/posterior pattern specification	7/48	27/1216	4.66311e-05	0.0196061
EsophagusMucosa	up	GO:0007389	pattern specification process	9/48	49/1216	6.7375e-05	0.0196061
EsophagusMucosa	up	GO:0048705	skeletal system morphogenesis	7/48	34/1216	0.000228552	0.0498814
EsophagusMucosa	down	GO:0007585	respiratory gaseous exchange by respiratory system	4/29	10/1216	4.97929e-05	0.0294276
