## Supplementary Tables for "The molecular impact of cigarette smoking resembles aging across tissues": Supplementary_table_12.xlsx

### Sheet: Sheet1
Region	Direction	ID	Description	GeneRatio	BgRatio	pvalue	p.adjust
enhancer	hypomethylation	GO:0002376	immune system process	30/77	342/1712	6.5425e-05	0.0449914
enhancer	hypomethylation	GO:0045321	leukocyte activation	18/77	154/1712	8.54139e-05	0.0449914
enhancer	hypomethylation	GO:1902105	regulation of leukocyte differentiation	10/77	55/1712	0.000106445	0.0449914
enhancer	hypomethylation	GO:0043370	regulation of CD4-positive, alpha-beta T cell differentiation	5/77	13/1712	0.000156837	0.0449914
enhancer	hypomethylation	GO:0046632	alpha-beta T cell differentiation	6/77	20/1712	0.000159584	0.0449914
enhancer	hypomethylation	GO:0001775	cell activation	19/77	178/1712	0.000184416	0.0449914
enhancer	hypomethylation	GO:2000514	regulation of CD4-positive, alpha-beta T cell activation	5/77	14/1712	0.000235433	0.0449914
enhancer	hypomethylation	GO:0046631	alpha-beta T cell activation	7/77	30/1712	0.000250069	0.0449914
enhancer	hypomethylation	GO:0043367	CD4-positive, alpha-beta T cell differentiation	5/77	15/1712	0.000340801	0.0449914
enhancer	hypomethylation	GO:1903706	regulation of hemopoiesis	10/77	63/1712	0.000346637	0.0449914
enhancer	hypomethylation	GO:1903131	mononuclear cell differentiation	11/77	75/1712	0.000352303	0.0449914
enhancer	hypomethylation	GO:0002683	negative regulation of immune system process	12/77	88/1712	0.000374565	0.0449914
enhancer	hypomethylation	GO:0002521	leukocyte differentiation	13/77	101/1712	0.000374688	0.0449914
gene_body	hypermethylation	GO:0035239	tube morphogenesis	30/203	120/1712	2.51002e-05	0.0494475
