## Supplementary Tables for "The molecular impact of cigarette smoking resembles aging across tissues": Supplementary_table_14.xlsx

### Sheet: Sheet1
CpG	logFC	adj.P.Val	Tissue	Comparison
cg25711726	1.00509030374508	0.00528376576183597	Lung	Ex vs Smoker
cg08281590	0.911016400085462	0.00624291073199753	Lung	Ex vs Smoker
cg14485923	0.410390109599924	0.0116255315495191	Lung	Ex vs Smoker
cg07215298	0.87280503046244	0.0154770250908811	Lung	Ex vs Smoker
cg08651937	0.633292714396242	0.0154770250908811	Lung	Ex vs Smoker
cg04916662	0.514082917015382	0.0154770250908811	Lung	Ex vs Smoker
cg22145459	0.575943312522359	0.0154770250908811	Lung	Ex vs Smoker
cg08912657	0.307043398059905	0.0154770250908811	Lung	Ex vs Smoker
cg02519044	0.462642460361828	0.0154770250908811	Lung	Ex vs Smoker
cg05271188	0.442114282404332	0.0154770250908811	Lung	Ex vs Smoker
cg07574216	0.756318531082737	0.0154770250908811	Lung	Ex vs Smoker
cg22851031	1.05036582853342	0.0206321875475124	Lung	Ex vs Smoker
cg19613578	-0.317191626479459	0.0212256433195833	Lung	Ex vs Smoker
cg10849147	0.783603701244221	0.0217636128967379	Lung	Ex vs Smoker
cg17020834	-0.696189888844598	0.0236371663733676	Lung	Ex vs Smoker
cg06972555	0.791995315706102	0.0236371663733676	Lung	Ex vs Smoker
cg12711722	-0.555083252360735	0.0236371663733676	Lung	Ex vs Smoker
cg12508994	0.806823827571569	0.0236371663733676	Lung	Ex vs Smoker
cg05398321	0.826674609266952	0.0236371663733676	Lung	Ex vs Smoker
cg16695354	0.247460912518084	0.0236371663733676	Lung	Ex vs Smoker
cg20600009	0.788727828116423	0.0236371663733676	Lung	Ex vs Smoker
cg23262831	0.575592814732992	0.0236371663733676	Lung	Ex vs Smoker
cg14120703	0.327218051506216	0.0236371663733676	Lung	Ex vs Smoker
cg16012536	0.690791602392762	0.0236371663733676	Lung	Ex vs Smoker
cg25665417	0.901652597616767	0.0236371663733676	Lung	Ex vs Smoker
cg15706973	0.497619874138579	0.0236371663733676	Lung	Ex vs Smoker
cg10982049	0.429759555221599	0.0240540193249689	Lung	Ex vs Smoker
cg09991702	-0.324286774104031	0.0240540193249689	Lung	Ex vs Smoker
cg08965631	0.84783478588139	0.0240540193249689	Lung	Ex vs Smoker
cg06280578	0.300427696711994	0.0240540193249689	Lung	Ex vs Smoker
cg02242989	0.523248556717607	0.0240540193249689	Lung	Ex vs Smoker
cg00866776	0.5660085736965	0.0367450303029177	Lung	Ex vs Smoker
cg24311272	-0.423889968556012	0.0400881873110943	Lung	Ex vs Smoker
cg05273442	-0.294801722237816	0.0403825554689554	Lung	Ex vs Smoker
cg23807641	0.524790402887694	0.045969209407605	Lung	Ex vs Smoker
cg15106744	0.526034617088885	0.045969209407605	Lung	Ex vs Smoker
cg10360854	0.653904205355052	0.045969209407605	Lung	Ex vs Smoker
cg05575921	0.435087063865753	0.045969209407605	Lung	Ex vs Smoker
cg01832218	0.778700631963872	0.045969209407605	Lung	Ex vs Smoker
cg11314941	0.600733594373741	0.045969209407605	Lung	Ex vs Smoker
cg18266458	0.827838331736512	0.045969209407605	Lung	Ex vs Smoker
cg01944226	0.598573987472199	0.045969209407605	Lung	Ex vs Smoker
cg07011006	0.284353204918755	0.0463517647372464	Lung	Ex vs Smoker
cg10696060	-0.25530845233379	0.047360292865125	Lung	Ex vs Smoker
cg18064706	0.781392549246086	0.048824731997813	Lung	Ex vs Smoker
cg16158816	-0.642459046176176	0.048824731997813	Lung	Ex vs Smoker
cg26954197	0.536922173672145	1.41121881647421e-07	Lung	Never vs Ex
cg23655854	-0.61684106733706	1.44426895447148e-07	Lung	Never vs Ex
cg26843110	-0.632193931565878	9.58982660401956e-07	Lung	Never vs Ex
cg00370022	-0.544747097101868	4.87430864738507e-06	Lung	Never vs Ex
cg04135110	0.520649289914448	6.3568501476129e-06	Lung	Never vs Ex
cg23680900	-0.801595464562887	6.72060189354289e-06	Lung	Never vs Ex
cg24688690	0.471723846713834	1.2001376700411e-05	Lung	Never vs Ex
cg14219121	0.937417213309838	3.96719171350841e-05	Lung	Never vs Ex
cg21081352	-0.914765464852144	0.000101780624157975	Lung	Never vs Ex
cg16167478	-0.893699227956461	0.000125336693242349	Lung	Never vs Ex
cg01584760	-1.35513514833571	0.000125336693242349	Lung	Never vs Ex
cg14690983	0.999211356816666	0.000167078433632491	Lung	Never vs Ex
cg00699559	0.911694640481649	0.000179714220361774	Lung	Never vs Ex
cg10009577	-0.472757469684944	0.000437318069521306	Lung	Never vs Ex
cg03224163	-0.875856169478516	0.000498396452934814	Lung	Never vs Ex
cg14604066	-0.579510171870261	0.000499604787406375	Lung	Never vs Ex
cg22539670	-0.347845856057493	0.00063519454785894	Lung	Never vs Ex
cg20310920	0.977016855606769	0.00131339574208612	Lung	Never vs Ex
cg26850624	0.501544782164814	0.0014218785089372	Lung	Never vs Ex
cg09654261	-0.641654098226783	0.00143895054204641	Lung	Never vs Ex
cg24081180	0.372180830907816	0.00148697977127849	Lung	Never vs Ex
cg06077226	-1.06467496328777	0.00219098978009726	Lung	Never vs Ex
cg07465627	-0.528579716335342	0.00245186473229257	Lung	Never vs Ex
cg20773915	-0.6034942742999	0.00245186473229257	Lung	Never vs Ex
cg04451430	-0.807426122983556	0.00259025892456205	Lung	Never vs Ex
cg02462015	-0.471878235654718	0.00429248967239637	Lung	Never vs Ex
cg14965300	1.11775142854182	0.00500413533044715	Lung	Never vs Ex
cg02486145	-0.453415791325683	0.00641907728195186	Lung	Never vs Ex
cg04879308	0.719379049690623	0.00641907728195186	Lung	Never vs Ex
cg00401753	0.553245850528693	0.00711132405581639	Lung	Never vs Ex
cg11753161	-0.930099999260841	0.00867538080854135	Lung	Never vs Ex
cg05435390	-0.853437498320539	0.0129280084058404	Lung	Never vs Ex
cg07943658	0.76296114254011	0.014790934869689	Lung	Never vs Ex
cg08285677	-0.366154172353221	0.014790934869689	Lung	Never vs Ex
cg16189952	0.613733751508229	0.0155481385790017	Lung	Never vs Ex
cg06838879	-0.472720884218421	0.0155481385790017	Lung	Never vs Ex
cg26618699	-0.665202120058784	0.0156031009953556	Lung	Never vs Ex
cg14029170	0.731978492132291	0.0156031009953556	Lung	Never vs Ex
cg09341046	-0.456061608587951	0.0156031009953556	Lung	Never vs Ex
cg20773320	-0.558986683528996	0.0156031009953556	Lung	Never vs Ex
cg01979352	-0.499373131279219	0.0156031009953556	Lung	Never vs Ex
cg11365548	-0.564267593237205	0.0156031009953556	Lung	Never vs Ex
cg26699890	-0.345192585506731	0.0156031009953556	Lung	Never vs Ex
cg03491025	0.55252692124949	0.0156031009953556	Lung	Never vs Ex
cg14448919	0.900817907033598	0.0156788817023438	Lung	Never vs Ex
cg15049014	-0.848633320126326	0.0157889730292466	Lung	Never vs Ex
cg03598112	-0.589497821779972	0.0182873991226321	Lung	Never vs Ex
cg20636714	-0.439193408300899	0.0193254399356533	Lung	Never vs Ex
cg05105906	-0.852746093892642	0.0193254399356533	Lung	Never vs Ex
cg07397167	-0.619587281153202	0.0193254399356533	Lung	Never vs Ex
cg02162897	-0.72907219558921	0.0193254399356533	Lung	Never vs Ex
cg26144569	-0.481403849608711	0.0193254399356533	Lung	Never vs Ex
cg02539609	-0.952493177196139	0.0193254399356533	Lung	Never vs Ex
cg01878963	-0.407032117778336	0.0193254399356533	Lung	Never vs Ex
cg25851454	-0.479664048184673	0.0193254399356533	Lung	Never vs Ex
cg21615780	-0.765421246306962	0.0197587402424082	Lung	Never vs Ex
cg04069642	-0.641703115712156	0.0198584300362656	Lung	Never vs Ex
cg23481102	-0.519051655504513	0.0207819550148744	Lung	Never vs Ex
cg11525450	-0.680391864053795	0.0212939106787306	Lung	Never vs Ex
cg04259259	-0.399545454061715	0.0212939106787306	Lung	Never vs Ex
cg01120435	-0.560443301057229	0.0212939106787306	Lung	Never vs Ex
cg02654003	-0.756531040611378	0.0212939106787306	Lung	Never vs Ex
cg21484964	0.54000417028766	0.0212939106787306	Lung	Never vs Ex
cg01100061	-0.452806264326103	0.0212939106787306	Lung	Never vs Ex
cg14983463	-0.482118346773259	0.0212939106787306	Lung	Never vs Ex
cg20763508	-0.339324387341345	0.0212939106787306	Lung	Never vs Ex
cg07763737	-0.502047421258529	0.0213812449970406	Lung	Never vs Ex
cg17591595	-0.30703494779429	0.0213812449970406	Lung	Never vs Ex
cg11445754	0.75616795402559	0.0215054231584176	Lung	Never vs Ex
cg00019351	0.676887757119461	0.0217540054127264	Lung	Never vs Ex
cg04526379	-0.939782236918016	0.0220069286954348	Lung	Never vs Ex
cg08858540	0.441915584736621	0.0227912834129874	Lung	Never vs Ex
cg10841124	0.311718247158461	0.0234365703614142	Lung	Never vs Ex
cg13786938	-0.549546826438284	0.0236269445470003	Lung	Never vs Ex
cg16335858	0.437999885901782	0.0250184819507387	Lung	Never vs Ex
cg09084391	0.556995217983084	0.0256492700289709	Lung	Never vs Ex
cg08051996	-0.741176670969401	0.0256492700289709	Lung	Never vs Ex
cg26785882	-0.591579684014754	0.0256492700289709	Lung	Never vs Ex
cg18507129	-0.292237913147008	0.0256492700289709	Lung	Never vs Ex
cg19693677	0.567955788109392	0.0256492700289709	Lung	Never vs Ex
cg19554037	0.632856627980573	0.0257577793982076	Lung	Never vs Ex
cg06725641	-0.692044935542697	0.0260298698310864	Lung	Never vs Ex
cg00052385	-0.340052075408869	0.0260298698310864	Lung	Never vs Ex
cg21473596	-0.749785999428965	0.0260298698310864	Lung	Never vs Ex
cg05198378	-0.30948351877729	0.0260298698310864	Lung	Never vs Ex
cg07591518	-0.505612039433618	0.0275060145005892	Lung	Never vs Ex
cg22595738	-0.723067593217385	0.0275060145005892	Lung	Never vs Ex
cg23507945	-0.607001213526265	0.0275926583002874	Lung	Never vs Ex
cg07451212	0.742077664325254	0.0275926583002874	Lung	Never vs Ex
cg03730529	-0.460230637627511	0.027859840378	Lung	Never vs Ex
cg08150816	-0.708448790102674	0.027859840378	Lung	Never vs Ex
cg06715204	-0.618042091952615	0.027859840378	Lung	Never vs Ex
cg06322601	0.546983815677818	0.027859840378	Lung	Never vs Ex
cg01543300	-0.487560630623142	0.027859840378	Lung	Never vs Ex
cg14798390	-0.666712781025507	0.027859840378	Lung	Never vs Ex
cg18810315	-0.564836062715362	0.027859840378	Lung	Never vs Ex
cg09869156	-0.535543740668213	0.027859840378	Lung	Never vs Ex
cg18866210	-0.387099742165968	0.0281153613477674	Lung	Never vs Ex
cg01464186	-0.632520229633043	0.0281153613477674	Lung	Never vs Ex
cg17656763	-0.454361799466415	0.028137707151181	Lung	Never vs Ex
cg15854602	-0.609505851955452	0.0285672345956795	Lung	Never vs Ex
cg15834779	-0.530740290029705	0.0301028338732211	Lung	Never vs Ex
cg06674373	-0.653068692841835	0.0310179238918792	Lung	Never vs Ex
cg07645892	-0.449485854346316	0.0310179238918792	Lung	Never vs Ex
cg11647370	-0.478856444957201	0.0311159018520872	Lung	Never vs Ex
cg20923549	0.739741049775987	0.0320744216207359	Lung	Never vs Ex
cg16745085	-0.364411094115646	0.0325960695480753	Lung	Never vs Ex
cg15286615	-0.344820539061212	0.0329319651238162	Lung	Never vs Ex
cg11152412	-0.486224073951038	0.0330015348617436	Lung	Never vs Ex
cg23179539	-0.700203698001359	0.0337898240570564	Lung	Never vs Ex
cg08068038	-0.778460458646451	0.0344408989772386	Lung	Never vs Ex
cg04066994	0.383595836438868	0.0347399293346304	Lung	Never vs Ex
cg10859107	-0.499162914586468	0.0351891551287311	Lung	Never vs Ex
cg25093813	0.29397823623919	0.0353080827097954	Lung	Never vs Ex
cg11892200	-0.651896692838351	0.0355362860957763	Lung	Never vs Ex
cg12412902	0.922547927702906	0.0379190695317727	Lung	Never vs Ex
cg15493612	-0.815003745041687	0.0379190695317727	Lung	Never vs Ex
cg19343783	-0.429073238181129	0.0379190695317727	Lung	Never vs Ex
cg15112726	-0.192526417781015	0.0379190695317727	Lung	Never vs Ex
cg18387515	0.514181892310348	0.0379190695317727	Lung	Never vs Ex
cg27527262	-0.56518190064195	0.0379190695317727	Lung	Never vs Ex
cg17543458	-0.339227467314833	0.0379190695317727	Lung	Never vs Ex
cg26850013	-0.505134540231134	0.0379190695317727	Lung	Never vs Ex
cg03807878	0.249868811916055	0.0379190695317727	Lung	Never vs Ex
cg04297410	-0.437355707412721	0.0379335709293033	Lung	Never vs Ex
cg12878772	-0.853782345272677	0.038017377095021	Lung	Never vs Ex
cg23262831	-0.544459665778782	0.0383407094302781	Lung	Never vs Ex
cg05000748	0.463459716348702	0.0413106318416834	Lung	Never vs Ex
cg15645203	0.726465271408539	0.0416266877069281	Lung	Never vs Ex
cg08297686	-0.293014210251721	0.0416266877069281	Lung	Never vs Ex
cg09935643	-0.468620517684815	0.0416266877069281	Lung	Never vs Ex
cg00486883	-0.545652063347989	0.0416266877069281	Lung	Never vs Ex
cg18097021	-0.706832104834609	0.0416266877069281	Lung	Never vs Ex
cg06626065	-0.369562144334522	0.0416266877069281	Lung	Never vs Ex
cg03598297	-0.762865734048987	0.0422502943026001	Lung	Never vs Ex
cg19649878	-0.416762349044704	0.0422502943026001	Lung	Never vs Ex
cg14444719	-0.398401216105817	0.0423008497016	Lung	Never vs Ex
cg07190535	0.564206160865307	0.0423008497016	Lung	Never vs Ex
cg27292099	-0.345469723416021	0.0423882155983984	Lung	Never vs Ex
cg27095974	-0.339663246462492	0.042787441653309	Lung	Never vs Ex
cg24628676	0.566381160742846	0.042787441653309	Lung	Never vs Ex
cg07552354	-0.608640908752867	0.044232120464972	Lung	Never vs Ex
cg21623028	0.255953105370499	0.044232120464972	Lung	Never vs Ex
cg13623137	-0.567722845033697	0.047142457674418	Lung	Never vs Ex
cg12341429	-0.492284209747089	0.0488940739032603	Lung	Never vs Ex
